# Conservation and divergence of transcriptional heterogeneity in the cardiac conduction system

**DOI:** 10.1101/2025.09.23.678069

**Authors:** Marwan Bakr, Saif Dababneh, Glen F. Tibbits, Yena Oh, Kyoung-Han Kim

## Abstract

The cardiac conduction system (CCS) consists of specialized cardiomyocytes that initiate and propagate electrical activity through the heart. While the transcriptional programs underlying CCS development and function have been studied within individual species, how these programs compare across species and developmental stages remains unclear. Here, we present a comprehensive cross-species and cross-stage analysis of the CCS transcriptome using single-cell/single-nucleus RNA sequencing and spatial transcriptomic datasets from human, mouse, rat, zebrafish, and medaka hearts. We identify shared and species-or stage-specific gene expression patterns, spanning CCS-wide, zonal-, and component-level features, as well as conserved gene regulatory networks across the species. Many conserved genes are associated with human CCS function and related disorders, highlighting their translational relevance for conduction disease. This work refines the molecular characterization of CCS cell types across vertebrates and provides a resource for advancing our understanding of CCS development, function, and pathology.
