## Supplementary Table 1: Summary of datasets for "Conservation and divergence of transcriptional heterogeneity in the cardiac conduction system"

### Sheet: Sheet1
Species	Stages included	Modality	Annotation approach	Reference
Human	Fetus (9-15 pcw)	scRNA-seq and ST	Independently annotated (see Supplementary Fig. 1)	Farah et al., Nature (2024)
Human	Fetus (19 pcw)	snRNA-seq	Annotated per original publication’s methods	Lim et al., Nat. Commun. (2024)
Human	Adult (20-75 yrs)	snRNA-seq and ST	Based on published metadata	Kanemaru et al., Nature (2023)
Human	iPSC-SAN (day 0 to day 19)	scRNA-seq	Based on published metadata	Wiesinger et al., eLife (2022)
Mouse	Embryo (E16.5)	scRNA-seq	Annotated per original publication’s methods	Goodyer et al., Circ. Res. (2019)
Mouse	Postnatal (P1-P4)	scRNA-seq	Based on published metadata	Oh et al., Nat. Commun. (2024)
Rat	Adult (17 wks)	snRNA-seq	Independently annotated (see Supplementary Fig. 2)	Arduini et al., Cell Rep. (2025)
Zebrafish	Embryo (48-72 hpf)	scRNA-seq	Annotated per original publication’s methods	Abu Nahia et al., iScience (2024)
Zebrafish	Adult (6-12 mo)	scRNA-seq	Independently annotated (see Supplementary Fig. 3)	Li et al., Nat. Commun. (2025)
Zebrafish and medaka	Adult (6-18 mo)	scRNA-seq	Based on published metadata	Carey et al., Biol. Open (2024)
