## Supplementary Table 2: Species– and stage-shared markers for "Conservation and divergence of transcriptional heterogeneity in the cardiac conduction system"

### Sheet: SA node
Mouse-human conserved (embryonic)	Mouse-human conserved (adult)	Human embryonic-human adult conserved	Mouse embryonic-mouse adult conserved	Mouse postnatal-rat adult conserved	Human adult-rat adult conserved	Mouse embryo-zebrafish embryo conserved	Mouse postnatal-zebrafish adult conserved	Human embryo-zebrafish embryo conserved	Human adult-zebrafish adult conserved
SHOX2	RSRC1	KCNJ3	SPON1	PDE1A	PDE1A	VSNL1		VSNL1
VSNL1	PRSS23	PLCB1	GRIA1	SHOX2	SHOX2	SHOX2		SHOX2
BMP4		TRPM3	CAV1	VSNL1	VSNL1	BMP4		BMP4
MYH11		KIAA1324L	RGS12	NR2F1	MYH11	LDB3		CHRM2
ISL1		GULP1	SDK2	RYR3	TRABD2B	TENM3		SIK2
TBX18		CACNA1D	HS6ST2		FBXL7	COL4A2		TENM3
PDGFRA		TRABD2B	CSRP2			RGS6
PDE1A		CNTN4	GDE1
GATA6		EPB41L3	GRIP1
FZD7		FAT3	ASPSCR1
GNAO1		BOC	GCGR
PRDM6		LSAMP	DCTN6
CDH11		CADPS2	ALOX15B
EFNB2		CSRNP3	ADAM33
ATP1B2		CPE	REC114
NPTN		ADAMTS19	BMP2
SPHKAP		PTPRD	TBX3
HCN1		LFHPL2	NRSN2
EGLN3		GNAQ
CNRIP1		AC010478.1
CNTFR		NRP1
TENM4
TENM3
ZDHHC2
CACNA2D2
UCHL1
TDRP

### Sheet: AV node
Mouse-human conserved (embryonic)	Mouse-human conserved (adult)	Human embryonic-human adult conserved	Mouse embryonic-mouse adult conserved	Mouse postnatal-rat adult conserved	Human adult-rat adult conserved	Mouse embryo-zebrafish embryo conserved	Mouse postnatal-zebrafish adult conserved	Human embryo-zebrafish embryo conserved	Human adult-zebrafish adult conserved
BMP2	RSPO3	CSRP	SFRP5	RSPO3	RSPO3	AXIN2	HCN1	NKX2-5
ID2		ST6GALNAC3	RGS12				SYT11
CPNE5		TNNI1	GNAO1
IGFBP5			SLC22A1
KDR			VSNL1
SMIM1			PERP
CACNA2D2			ASPSCR1
			GCGR
			RD3
			LUZP2
			TMEM132C
			NES
			NFASC
			SLITRK5
			RBPMS

### Sheet: Lower nodal bundle
Mouse postnatal-rat adult conserved	Human fetus-rat adult conserved
ROBO1	COL18A1
COL4A4	TGFB2
ANKRD1	GADD45G
	DPYSL3
	DOK6
	FLRT2
	HBEGF
	ACTA2
	CNN1
	MAP1B
	FAM162A

### Sheet: His bundle
Mouse-human conserved (embryonic)	Mouse-human conserved (adult)	Human embryonic-human adult conserved	Mouse embryonic-mouse adult conserved
ATP1B1		CPXM2	S100A6
HS3ST3A1		CRNDE	CPNE5
NKX2-5		COL5A2	CDO1
ROBO1		LINC01405	IGFBP7
ALCAM		SLC27A6	GPR22
CRIP2		FBN2	DPYSL3
MEG3		GABRE	LGI3
		MPPED2	FGF9
		EPHB3	NRTN
		GRAMD1B	COL4A4
			ATP1A2
			PPP1R17
			CDKN1C
			CCDC184
			KCNE1
			LYZ

### Sheet: Purkinje fibers
Mouse-human conserved (embryonic)	Mouse-human conserved (adult)	Human embryonic-human adult conserved	Mouse embryonic-mouse adult conserved
IRX3		NCALD	PSD3
CRNDE		ABTB2	MPPED2
NPPA		LMOD2	SH3D19
TGM2			DGAT2
IRX5			CORIN
GJA5			BMP10
IRX2			SCN10A
SCN5A			LAMB3
CRIP1			AMHR2
SEMA3A
EPHB3
ALCAM
ANGPT1
IRX1
MEG3
KCNK3
SLC6A6

### Sheet: Nodes (SA+AV)
Mouse-human conserved (embryonic)	Mouse-human conserved (adult)	Mouse postnatal-rat adult conserved	Human adult-rat adult conserved	Mouse embryo-zebrafish embryo conserved	Mouse postnatal-zebrafish adult conserved	Human embryo-zebrafish embryo conserved	Human adult-zebrafish adult conserved	Zebrafish embryo-zebrafish adult conserved
NR2F2	HCN1	HCN1	HCN1	VSNL1	VSNL1	VSNL1	HCN1	hs3st3b1b
VSNL1	CACNA1D	PDE1A	PDE1A	SHOX2	SHOX2	SHOX2	ZNF536	mmel1
SHOX2	GNAO1	IGFBP5	IGFBP5	MYH6	CAV1	GATA6	EPB41L3	bambia
GATA6	PDE1A	VSNL1	VSNL1	GNAO1	HCN1	FZD7	VSNL1	atp1b3b
FREM2	CACNA2D2	PRDM6	PRDM6	GATA6	GRIA1	PKIG	HCN4	cx36.7
FZD7	IGFBP5		TRABD2B	FRAS1	TBX2	GNAO1	ROBO1	bmp4
GNAO1	VSNL1		MAML2	HS6ST2	GATA5	BMP5	PAK1	shox2
BMP4	TBX3			ASPSCR1	SMAD6	TSPAN7	SMAD6	tbx2b
TBX18	RSRC1			TBX5		BMP4		fgf13a
IGFBP5	SH3GL3			HCN4		CPNE5		gpr78a
MYH11	PRDM6			BMP4		PLPP3		tbx2a
NPTN	BOC			APLP2		BAMBI		sh3rf2
ZDHHC2	SMAD6			PLPP3		ATP1A2		ralba
DOK4				BTG2		PDGFRA		thsd7ba
PLPP3				FZD7		CDH11		msna
ISL1				SPATA13		FBLN2		cdh11
TBX3				PTP4A3		CHRM2		ampd3a
ZFP36L1						SLC16A10		id4
PRDM6						HCN4		dub
KCNJ3						SIK2		arl6ip1
PDE1A						YAP1		npr3
EFNB2						PRICKLE1		gng13b
HCN1						LHFPL6		znf385b
BMP2						TENM3		nt5c2b
HCN4						ATOH8		flot1a
RSRC1						OCIAD2		atp2b1a
SPON1						ID1		xbp1
CSRP2						GATA5		smad6a
CNRIP1						CTSF		alpi.1
CLSTN1						PROB1		ecm1b
FOS								gnb5b
								fgfr4
								vsnl1a
								gata5
								COLEC10
								cacnb4a
								clec19a
								znf536
								cd9a
								mmp14a
								dab2ipb
								shisa3
								smad9
								smtnl1
								gata6
								mylk3
								mybpc3
								sdcbp2
								rasgef1ba
								synm
								crema
								appa
								tbx5a
								peli1b
								mxi1
								zgc:66433
								bcam
								si:ch211-156j16.1
								hcn4
								serpina10a
								cpz
								atp11a
								vcana
								id1
								sox11b
								jph1b
								wnt2bb
								add3a
								nucb2a
								slka
								strn3
								pip5k1bb
								rhpn2

### Sheet: VCS (HIS+PF)
Mouse-human conserved (embryonic)	Mouse-human conserved (adult)
IRX2	IRX3
CRNDE	MPPED2
IRX3	IRX5
IRX1
CRIP1
VCAN
IRX5
SCN5A
ALCAM
EPHB3
BCAM
GJA5
NKX2-5
ROBO1
MPPED2
SEMA3A
KCTD12
TSC22D3

### Sheet: Zebrafish and medaka trabeculae
Mouse embryo PF-zebrafish trabeculae conserved	Mouse postnatal PF-zebrafish trabeculae conserved	Human fetus PF-zebrafish trabeculae conserved	Human adult PF-zebrafish trabeculae conserved	Mouse embryo PF-medaka trabeculae conserved	Mouse postnatal PF-medaka trabeculae conserved	Human fetus PF-medaka trabeculae conserved	Human adult PF-medaka trabeculae conserved
alcama	corin	alcama	fosab	nppa	bmp10	nppa	lmod2b
scn5lab	mylk4b	scn5lab	nr4a1	angpt1	mylk4a	angpt1	ncalda
slc6a6b	max	slc6a6b	gadd45ga	sema3aa	mylk4b	sema3aa	gadd45ga
angpt1		angpt1	nr4a3	irx1a	max	irx1a	fosab
nppa		nppa	ank1a	irx2a	dapk2b	irx2a	dusp1
gja5a		gja5a	retreg1	irx3a		irx3a	nr4a1
gja5b		gja5b	asb2a.1	bmp10		lmod2b	retreg1
ephb3a		ephb3a	dusp1	wnk1b		ncalda	dyrk3
corin		myom2a	klf6a	serinc1		myom2a	nr4a3
gpr22a		tns1a	gpat3	itm2bb		tns1b
dag1		myzap	atf3	bcam		stard13a
itm2ba		txlnba		casq2		atp1b1b
wnk1b		sgcg		ppp1r3ca		adcy5
serinc1		nfia		lifra		pik3r1
plekha7a		cdh13		plekha7a		snx18b
agla		mccc2		pdzrn3b		mccc2
arhgap20b		tns1b		dsc2l		tcf7l2
pmp22b		ldlrad4a		ablim3		man1a1
lamb2		sgcd		cacna2d2a		grk5l
lamp2		ube2f		lamp2		cab39l
dsc2l		stard13a		dlc1		rprd1b
itm2bb		tcf7l2		lamb2		plk2b
sdc4		sema5a		aglb		nudt4b
plekha7b		stard13b		kif13a		chpfa
canx		tmem182a		adgrb2		mta1
ablim3		adcy5		itgb5		tmem182a
pdzrn3b		tmem163b		plekha7b		tmtc1
aglb		spry2		igf2r		sgcd
slit2				arhgap29a		stim1b
abcc9				abcc9		dpp6a
cacna2d2a				dag1		dnajc3a
nfe2l1b				wnk1a
lpgat1				fgfr1a
gbe1b				lpgat1
wnk1a				slit2
stox2b				sorcs2
pmp22a				mgst3b
fzd9b
rap1gap2a
igf2r
kif13a
gipr

### Sheet: ZF MDK trab. (human orthologs)
Mouse embryo PF-zebrafish trabeculae conserved	Mouse postnatal PF-zebrafish trabeculae conserved	Human fetus PF-zebrafish trabeculae conserved	Human adult PF-zebrafish trabeculae conserved	Mouse embryo PF-medaka trabeculae conserved	Mouse postnatal PF-medaka trabeculae conserved	Human fetus PF-medaka trabeculae conserved	Human adult PF-medaka trabeculae conserved
CORIN	CORIN	ALCAM	FOS	NPPA	BMP10	NPPA	LMOD2
ALCAM	MYLK4	MYOM2	NR4A1	ANGPT1	MYLK4	MYOM2	NCALD
SCN5A	MAX	TNS1	GADD45G	SEMA3A	MAX	ANGPT1	GADD45G
SLC6A6		MYZAP	NR4A3	IRX1	DAPK2	TNS1	FOS
ANGPT1		TXLNB	ANK1	IRX2		NTN1	DUSP1
NPPA		SGCG	RETREG1	IRX3		STARD13	NR4A1
GJA5		SCN5A	ASB2	WNK1		ATP1B1	RETREG1
EPHB3		SLC6A6	DUSP1	SERINC1		ADC75	DYRK3
GPR22		NFIA	KLF6	ITM2B		PIK3R1	NR4A3
DAG1		ANGPT1	GPAT3	BCAM		LMOD2
ITM2B		NPPA	ATF3	CASQ2		SNX18
WNK1		CDH13		PPP1R3C		MCCC2
SERINC1		MCCC2		LIFR		SEMA3A
PLEKHA7		GJA5		PLEKHA7		TCF7L2
AGL		LDLRAD4		PDZRN3		IRX1
ARHGAP20		SGCD		DSC2		IRX2
PMP22		UBE2F		ABLIM3		MAN1A1
LAMB2		STARD13		CACNA2D2		GRK3
LAMP2		TCF7L2		LAMP2		CAB39L
DSC2		SEMA5A		DLC1		RPRD18
SDC4		TMEM182		LAMB2		PLK2
CANX		ADCY5		AGL		NUDT4
ABLIM3		TMEM163		KIF13A		CHPF
PDZRN3		EPHB3		ADGRB2		MTA1
SLIT2		SPRY2		ITGB5		TMEM182
ABCC9				IGF2R		TMTC1
CACNA2D2				BMP10		SGCD
NFE2L1				ARHGAP29		NCALD
LPGAT1				ABCC9		STIM1
GBE1				DAG1		DPP6
STOX2				FGFR1		IRX3
FZD9				LPGAT1		DNAJC3
RAP1GAP2				SLIT2
IGF2R				SORCS2
KIF13A				MGST3
GIPR
