## Supplementary Table 3: Species– and stage-specific markers for "Conservation and divergence of transcriptional heterogeneity in the cardiac conduction system"

### Sheet: SA node
Human embryo-specific (compared to mouse embryo)	Human embryo-specific (compared to human adult)	Human adult-specific (compared to mouse postnatal)	Human adult-specific (compared to human embryo)	Mouse embryo-specific (compared to human embryo)	Mouse embryo-specific (compared to mouse postnatal)	Mouse postnatal-specific (compared to human adult)	Mouse postnatal-specific (compared to mouse embryo)	Rat-specific (adult, compared to mouse postnatal and human adult)
BDNF	SEPT11	UBP1	BNC2	Hacd4		Tbx2	Tbx2	BRINP2
NTRK2	PWAR6	TDRP	KCNIP4	Edn1		Myh8	Sfrp5	CHN2
GFRA1		CNKSR2	HMCN1	Gria		Mdk	Thbs1	CACNA1A
SLIT2		MYLK	RAPGEF4	Smoc2		Sfrp5	St8sia2	VEPH1
ALDH1A2		ZNF536	SGPP2	Pik3r5		Gria1	Grm4
JAG1		CADPS2	CPNE4	Tmc7		St8sia2	Plpp2
BCAR3		SYT9	UGT2B4	Sdk2		Grm4	Rspo3
THBS4		TBC1D19	KCTD16	Lnx1		Fxyd6	Kdr
TRH		GULP1	AGTR1	Rgs4		Plpp2	Batf3
HMGA2		CALCRL	EPB41L4B	Hs6st2		Colec12	Gucy1a1
COLQ		FOXP2	SLC44A5	Scarb1		Rspo3	Cacna2d3
SHD		PDZRN4	FGF14	Fgf2		Hs6st2	Rab33a
BOC		LRP1B	LRP1B	Tuba4a		Gnmt	Emid1
DMAC1		DAB1	ZNF536	Nptx1		Csrp2	Kcna6
LAD1		MYH11	AC006148.1	Sh2d4a		Slc22a1	Ntsr1
CADPS2		KCTD16	AL445250.1	Dact1		Scn7a	Nexmif
FST		CPNE4	AC073050.1	Plppr1		Rcn3	Gata5
PLXND1		FGF14	RNF144B	Gfra2		Syt1	Pitx2
B3GALT2		TRPM3	AC004594.1	Nr4a1		Pvalb	Col22a1
FEZ1		CTNNA2	DGKB	Syn2		Kdr	Msl3l2
SH3BP5		FAT3	LDLR	Peli2		Batf3	Spats1
GULP1		CNTN4	PDZRN4	Csdc2		Enpep
SLC16A10		CRYM	GABRB1	Enpp1		Gcgr
RBFOX1		DGKB	CNBD1	Ncald		Rd3
GPR37		TESK2	SMOC1	Grid2		Unc13c
VWDE		MEGF10	LINC02208	Hgf		Rab33a
NTN4		PLEKHH2	ARPP21	Grip1		Alox8
NECAB1		ARPP21	CTNNA2	Gcgr		Plppr5
AR		PLXDC1	MEGF10	Mapk10		Emid1
LGI2		SLC44A5	SYT9	Rasl10a		Adam33
SAMD11		LSAMP	RUBCNL	Mmp16		Kcna6
SERPINI1		EPS8	PLEKHH2	Alox8		Ntsr1
THSD7A		EPB41L4B	AC096576.3	Adam33		Nexmif
TRPM3		SMOC1	PLA2R1	Rec114		Pitx2
CNTN4		CFAP57	AC063944.1	Kcnb1		Col22a1
RNF180		SGPP2	APBB2	Spata13		Fcmr
HIP1R		CSRNP3	CALCRL	Kl		Gsg1
BASP1		PLA2R1	TESK2	Thbd		Igfbp4
FGF9		KRT18	RMDN2	Unc5c		Msl3l2
SIK2		CNBD1	ADORA2A-AS1	Cckar		Rgs10
FGF7		ISL1	CFAP57	Klhdc8a		Shisa6
KCNQ2		KCNIP4	MIR4300HG	Clip3		Spats1
KCNG1		RUBCNL	PLXDC1	Lrrn2
LSAMP		TBX18	AC092691.1	Cdh4
PREPL		GABRB1	CYP51A1	Slc24a2
DKK1		BNC2	ROBO1	Paqr9
TRIB1		RNF43	FAM153CP	Fam163a
SPOCK1				Gabre
CSRNP3				Nrk
ASCL1				Mrps36
CHRD				Gm8113
TMEM200B
TAC3
WIPF3
FLT1
MGARP
TENM2
ZFHX3
C1orf105
DMKN
HOTAIRM1
HRK
LRRTM3
PCSK1N

### Sheet: Compact AV node
Human embryo-specific (compared to mouse embryo)	Human embryo-specific (compared to human adult)	Human adult-specific (compared to mouse postnatal)	Human adult-specific (compared to human embryo)	Mouse embryo-specific (compared to human embryo)	Mouse embryo-specific (compared to mouse postnatal)	Mouse postnatal-specific (compared to human adult)	Mouse postnatal-specific (compared to mouse embryo)	Rat-specific (adult, compared to mouse postnatal and human adult)
TNNT3	WRB		LINC01411	Sfrp5			AFDN	TGM1
BCO2	CYR61		ACTA1	Slitrk6			THSD7A	CNTN4
KBTBD8			UBASH3B	Plpp2			HCN1	MYBPC1
PROM1			KCNK13	Cpn1
LGALS3			MOXD1	Tulp1
CDC42EP5			AL358335.2	Shisa2
AKAP12			DPYSL5	Slc22a1
NPDC1				Negr1
RASL12				Enpep
PGM1				Gramd1c
MRC2				Gcgr
CADM2				Ets2
RGS9				Rd3
FEZ1				Dock11
PFKFB3				Luzp2
ASIC4				Tmem132c
RGS2				Syt17
PRCP				Slitrk5
CRHBP				Col22a1
CTHRC1				Cbfa2t3
DSE				Zhx3
PPP2R2B				Slc22a3
SPX				Il18
BDH2
ST8SIA1
ID4
KCNJ8
TFPI2
PLEKHA4
LOXL1
CDH10
FBLN2
ARL9
NRXN3
CFAP45
ADRB2
ATP1B4
TMEM255A
PIP42KA
SYTL5
EPOR
VAT1L
MYRF
GALNT18
IGFBP6
ITGA10
CEP83
CHDH
RASSF4
LARP6
SLC5A9
SLC39A4
FXYD5
TSTD1
C16orf74
LY6E
SCT
ZNF761
ZNF775

### Sheet: His bundle
Human embryo-specific (compared to mouse embryo)	Human embryo-specific (compared to human adult)	Human adult-specific (compared to mouse postnatal)	Human adult-specific (compared to human embryo)	Mouse embryo-specific (compared to human embryo)	Mouse embryo-specific (compared to mouse postnatal)	Mouse postnatal-specific (compared to human adult)	Mouse postnatal-specific (compared to mouse embryo)
IGFBP2	IRX1	ZNF423	ZNF423	Sulf1	Hs3st3a1	Asrgl1	Selenom
FABP7	C5orf38	LAMA3	CNTN5	Cdo1	Defb42	Gal	Pvalb
CRABP2	APOE	CNTN5	KCND2	Gtsf1		Apoe	Hdgfl3
APOC1	SNCA	NXPH1	NXPH1	Gsg1l		Flrt3	Shisa9
C1QTNF2	MRGPRF	NPNT	ANKRD29	Lgi3		Itm2c	Cdh6
RGS5	FABP7	KCND2	AC124861.1	Flrt2		Ndn	Nap1l5
P2RX1	MEG3	NMB	GLT1D1	Kif5c		Fibp
UACA	PKIB	GRAMD1C	NDST4	Col4a4		Slc22a1
IGFBP3	C11orf96	SLC27A6	LAMA3	Ppp1r17		Rcn3
PPP1R1C	FGF16	LRFN5	LINC02284	Ccdc184		Gfra2
RXRG	DPYSL4	NDST4	LINC02252	Defb42		Prss35
RGN	GFRA2	NLGN1	HDAC2-AS2			Pvalb
SERPINF1	C1QTNF4	GLT1D1	GRAMD1C			Adap1
HAPLN1	HAPLN1	GALNT17	MYO16-AS1			Shisa9
TSPAN15	RXRG	CPXM2	LRFN5			C1qtnf4
CALCOCO2	MMP11	GABRE	SH3GL2			Shisa4
DPYSL4	LINC00951		NMB			Pim3
FGF16	SMIM5		LINC02755			Lgi3
LUZP2	AP002884.1		AC022034.3			Wfdc1
EDIL3	NECTIN1		AL121821.2			Adamtsl2
PTPRE	APOC1					Col4a3
CRYL1	FZD2					Brinp2
SLC27A6	HOXB-AS1					Abhd8
KCNK1	ISYNA1					Cacna1g
PRR16	MRAP2					Id1
PPFIA2	DACT1					Sv2a
CADM1	LINC01351					Lrrn2
ZMAT4	DERL3					Wif1
MRAP2	SELENBP1					Cidea
RERG	LUZP2					Ppp1r17
BRINP3	AC074387.1					Tm6sf1
CPXM2	AHCY					Cdkn1c
HOXB2	VCAM1					Ache
BIN1	KCNMB1					Bik
MASP1	MFAP4					Ccdc184
STARD13	CRABP2					Fam81a
KCNMB1	C1orf54					Kcne1
LRRC49	DBN1					Meg3
MRGPRF	HOXB2					Nap1l5
SCT	CASQ1
	PDIA4
	RERG
	C1QTNF2
	ARMCX1
	BMF
	LINC00847
	CHMP4C
	TNK2
	C9orf3

### Sheet: Purkinje fibers
Human embryo-specific (compared to mouse embryo)	Human embryo-specific (compared to human adult)	Human adult-specific (compared to mouse postnatal)	Human adult-specific (compared to human embryo)	Mouse embryo-specific (compared to human embryo)	Mouse embryo-specific (compared to mouse postnatal)	Mouse postnatal-specific (compared to human adult)	Mouse postnatal-specific (compared to mouse embryo)
IGFBP2	LINC02500	DCC	TTTY14	Myl1	Pcsk6	Drd2	Mindy4b-ps
DYRK2	IRX2	PLA2G15	C8orf34	Fzd9	Crnde	Tppp3
SGCD	SLC35D3	MMP2	AC113414.1	Gria2		Rgma
NUPR1	APCDD1	MCF2	NR4A1	Nsg2		Dnajc5b
C1QTNF2	CRIP1	MYOF	MMP2	Cited1		Dgat2
EFHD1	C5orf38	USP9Y	ATF3	Sulf2		Bmp10
P2RX1	P2RX1	C8orf34	MYOF	Fgl2		Scn10a
VSTM2L	FJX1	GPA33	ANK1	Olfm1		Mindy4b-ps
PPP1R1C	CDH6	FER1L6	LINC02388	Ptges		Ucp2
FERMT1	LEFTY2	GRIK2	AC093151.3	Sorl1		Lamb3
PRKCH	AC007325.4	TXK	MOG	Rabgap1l		Mafb
PPP2R2B	TMSB4X	CDHR3	USP9Y	Cacna2d2		Amhr2
SHROOM4	VSTM2L	IFNG-AS1	FAM43A	Itpr2
OLFML3	ETS2	MOG	AC020637.1	Gipr
CDH6	MYZAP		LINC02077	Dgat2
CALCOCO2	EPHB3		MYO10	Sparcl1
DMC1	TPPP3		TTTY10	Trim11
LDLRAD4	LINC02517		FER1L6	Bmp10
STIM1	LINC01405		SLC36A2	F2r
SLC27A6	IRX1		GRIK2	Scn10a
ADAMTS12	AC107294.2		CNTNAP3B	Lrrc3b
PALMD	VASH1		LINC01629	Arhgap20
DPP6	ADAMTS12		NR4A3	Sbk
A2M	PPP2R2B		AC099489.1	Spock2
VAT1L	OLFML3		UTY	Pcsk6
BBS9	MEG3		TOGARAM2	Art1
GRK5	DMC1		LINC02232	Spink4
USP53	CIB2		IFNG-AS1	Igsf1
MFAP4	GABRB2		CDHR3	Wif1
SUSD4	KCNK3		AL513217.1	Fam174b
VASH1	MRGPRF		AC020687.1	Lamb3
DGKI	HTRA1		GPA33	Ankrd63
BRINP3	MFAP4		AC113133.1
LEFTY2	AP002884.1		TXK
FJX1	RXRG		MCF2
GABRB2	UNC5B-AS1		DCC
MCCC2	LINC01351		LINC01151
STARD13	C1QTNF2		AC004053.1
APCDD1	AL157714.2		DCXR-DT
EXOG	AC243964.2		AC084871.1
GABRE
MRGPRF
SLC35D3
TLL2
