## Supplementary Table 5: Genetic variant associations for "Conservation and divergence of transcriptional heterogeneity in the cardiac conduction system"

### Sheet: GWAS Associations
GWAS Trait	atrial fibrillation EFO_0000275	cardiac arest EFO_0009492-withChildTraits	ventricular ectopy EFO_0009276	supraventricular ectopy EFO_0009277	QT interval EFO_0004682	post-operative atrial fibrillation EFO_0009952	premature cardiac contractions EFO_0009275-withChildTraits	T wave morphology measurement EFO_0008398	P wave duration EFO_0005094	QRS duration EFO_0005055	PR interval EFO_0004462	sudden cardiac arrest EFO_0004278	sinoatrial node disorder MONDO_0000469-withChildTraits	Brugada syndrome MONDO_0015263	familial long QT syndrome MONDO_0019171	familial sick sinus syndrome MONDO_0012061	QRS-T angle EFO_0020097	P wave terminal force measurement EFO_0008379	QRS amplitude EFO_0007742	QRS complex EFO_0005054	JT interval EFO_0007885	PR segment EFO_0005095	ventricular rate measurement EFO_0007928	RR interval EFO_0004831	cardiac arrhythmia EFO_0004269-withChildTraits	conduction system disorder EFO_0005137-withChildTraits	heart rate response to recovery post exercise EFO_0009185	heart conduction disease MONDO_0000992-withChildTraits	heart rate variability measurement EFO_0008003-withChildTraits	heart rate EFO_0004326-withChildTraits	resting heart rate-EFO_0004351
Genes	BMP2	MAML2		SCN5A	ATP1B1		SCN5A	SCN5A	HCN1	HCN1	CACNA1D	MAML2		CRNDE			ANGPT1	SPON1	BMP2	BMP2	ATP1B1	SCN5A	TCF7L2		GJA5		CPNE5	CRNDE	ALCAM	ALCAM	CACNA1D
	GJA5				CRNDE				SCN5A	PDE1A	CRNDE			IRX3			SCN5A		MPPED2	MPPED2	CACNA1D	TBX3			HCN4		PRDM6	IRX3	CPNE5	CACNA1D	CDH11
	HCN4				IRX1					PRDM6	FREM2			IRX5			NFIA		TBX3	SCN5A	CRNDE				MYH11		CHRM2	SCN5A	HCN4	CDH11	CPNE5
	MYH11				ISL1					SCN5A	GJA5			SCN5A			CDH13		NFIA	TBX3	EGLN3				NKX2-5				CHRM2	CPNE5	GATA6
	NKX2-5				KCNK3					TBX3	HCN1									NFIA	MPPED2				NPPA					EGLN3	HCN4
	NPPA				MPPED2					PTPRD	HCN4										SCN5A				PRDM6					GATA6	MYH11
	PRDM6				NKX2-5					MYOM2	ID2										TENM3				SCN5A					HCN4	NKX2-5
	SCN5A				RSPO3					NFIA	MPPED2										SLC27A6				SPON1					MYH11	SCN5A
	SPON1				SCN5A					CHPF	MYH11										MYOM2				FBN2					NKX2-5	CHRM2
	TBX3				TGM2						NKX2-5										NFIA				SLC27A6					PRDM6	FLRT2
	FBN2				SLC27A6						NR2F2														HBEGF					SCN5A	TNS1
	SLC27A6				NFIA						SCN5A														MAML2					NRP1	NFIA
	HBEGF				DPP6						SEMA3A														MYZAP					CHRM2
	MYZAP										TBX3														TCF7L2					FLRT2
	SGCG										TGM2														STIM1					TNS1
	TCF7L2										FBN2																			TXLNB
	STIM1										SLC27A6																			TCF7L2
											TRPM3
											CHRM2
											FLRT2
											NFIA
											CDH13
											TMEM182
											ADCY5
											CAB39L

### Sheet: GWAS terms
GWAS disease categories	List of GWAS traits tested (GWAS Catalog)
Atrial arrhythmias/P wave	atrial fibrillation EFO_0000275
	supraventricular ectopy EFO_0009277
	post-operative atrial fibrillation EFO_0009952
	sinoatrial node disorder MONDO_0000469-withChildTraits
	familial sick sinus syndrome MONDO_0012061
	P wave terminal force measurement EFO_0008379
	P wave duration EFO_0005094
AV nodal/PR Interval	PR interval EFO_0004462
	PR segment EFO_0005095
Ventricular Arrhythmias/QRS/T/QT	ventricular ectopy EFO_0009276
	ventricular rate measurement EFO_0007928
	QRS duration EFO_0005055
	QRS-T angle EFO_0020097
	QRS amplitude EFO_0007742
	QRS complex EFO_0005054
	QT interval EFO_0004682
	familial long QT syndrome MONDO_0019171
	JT interval EFO_0007885
	T wave morphology measurement EFO_0008398
Sudden Cardiac Arrest	cardiac arest EFO_0009492-withChildTraits
	sudden cardiac arrest EFO_0004278
Heart rate/RR interval	RR interval EFO_0004831
	heart rate response to recovery post exercise EFO_0009185
	heart rate variability measurement EFO_0008003-withChildTraits
	heart rate EFO_0004326-withChildTraits
	resting heart rate-EFO_0004351
Brugada	Brugada syndrome MONDO_0015263
Unspecified/Other	premature cardiac contractions EFO_0009275-withChildTraits
	cardiac arrhythmia EFO_0004269-withChildTraits
	conduction system disorder EFO_0005137-withChildTraits
	heart conduction disease MONDO_0000992-withChildTraits

### Sheet: Rare Associations
Gene	Phenotype	P-Value: Rare	Beta (Effect Size)
IGFBP5	Bundle branch block	0.0412478	▲1.446
HCN4	Atrial fibrillation and flutter	0.0026145	▲0.293
	Cardiac dysrhythmias	0.010948	▲0.168
	Cardiac pacemaker in situ	0.0257568	▲0.984
	Atrioventricular AV block	0.0289433	▲0.704
	Cardiac pacemakerdevice in situ	0.039519	▲0.846
SMAD6	Bundle branch block	4.75e-12	▲1.306
	Anomalous atrioventricular excitation	0.0003031	▲2.662
	Second degree AV block	0.0016055	▲1.24
	Atrioventricular AV block	0.0017851	▲0.583
	Cardiac dysrhythmias	0.0282903	▲0.306
SH3GL3	Atrioventricular AV block	0.0009919	▲0.81
	Cardiac pacemakerdevice in situ	0.001797	▲1.165
	Cardiac pacemaker in situ	0.0018002	▲1.223
TBX3	Cardiac pacemaker in situ	0.0297769	▲1.048
	Cardiac pacemakerdevice in situ	0.0343367	▲0.97
CACNA2D2	Cardiac dysrhythmias	0.0279176	▼-0.567
CLSTN1	Other cardiac conduction disorders	0.0277688	▲1.619
	Other heart block	0.0345456	▲1.683
BMP5	Cardiac dysrhythmias	0.0109252	▲0.188
FBLN2	Premature beats	0.0359513	▲0.76
SLC16A10	Premature beats	0.0041812	▲1.019
YAP1	Paroxysmal tachycardia unspecified	0.0433984	▲0.466
PRICKLE1	Other cardiac conduction disorders	0.0141406	▲1.579
	Other heart block	0.0213688	▲4.5
	Anomalous atrioventricular excitation	0.0287118	▲1.536
ATOH8	Cardiac arrest and ventricular fibrillation	0.0013338	▲2.487
	Anomalous atrioventricular excitation	0.0278637	▲3.726
ID1	Cardiac defibrillator in situ	0.0316315	▲4.466
GATA5	Anomalous atrioventricular excitation	0.0002597	▲2.474
	Paroxysmal tachycardia unspecified	0.0441917	▲0.27
CTSF	Cardiac dysrhythmias	0.0341102	▲0.349
	Second degree AV block	0.0456026	▲1.978
PROB1	Cardiac dysrhythmias	0.005813	▼-0.376
	Atrial fibrillation and flutter	0.04284	▼-0.426
SHOX2	Atrioventricular AV block	0.0478067	▲1.759
BMP4	Cardiac pacemakerdevice in situ	0.013161	▲1.392
	Cardiac pacemaker in situ	0.0384249	▲1.384
TBX18	Premature beats	0.0249606	▲0.707
GNAO1	Anomalous atrioventricular excitation	0.0357411	▲3.268
PRDM6	Cardiac pacemakerdevice in situ	0.0068601	▲1.516
HCN1	Paroxysmal tachycardia unspecified	0.0027883	▲0.588
	Atrial fibrillation and flutter	0.0346064	▲0.496
	Cardiac pacemaker in situ	0.040328	▲1.492
	Other heart block	0.0405537	▲1.713
TENM4	Cardiac defibrillator in situ	0.0186274	▲0.466
TDRP	Atrial fibrillation and flutter	0.0447747	▼-0.571
PDGFRA	Other cardiac conduction disorders	0.0047247	▲1.604
	Atrioventricular AV block	0.0212987	▲0.967
GATA6	Premature beats	0.0054799	▲3.239
	Cardiac arrest and ventricular fibrillation	0.0055612	▲3.354
	Cardiac defibrillator in situ	0.0324871	▲1.262
CNRIP1	Cardiac arrest and ventricular fibrillation	0.0422919	▲1.64
UCHL1	Cardiac defibrillator in situ	0.0078032	▲4.314
	Paroxysmal tachycardia unspecified	0.0092281	▲1.103
	Anomalous atrioventricular excitation	0.0274655	▲3.855
	Cardiac arrest and ventricular fibrillation	0.0379877	▲1.892
CHRM2	Cardiac arrest and ventricular fibrillation	0.0081645	▲1.595
MYH10	Atrioventricular AV block	0.0088804	▲0.502
	Anomalous atrioventricular excitation	0.0261894	▲1.925
	Atrial fibrillation and flutter	0.0421106	▲0.305
KCNJ3	Other cardiac conduction disorders	0.0214303	▲2.215
PLCB1	Second degree AV block	0.0161377	▲2.528
	Cardiac pacemaker in situ	0.0312156	▲1.124
GULP1	Bundle branch block	0.0116801	▲0.879
	Other heart block	0.0132652	▲2.344
CNTN4	Bundle branch block	0.0313428	▼-0.725
EPB41L3	Bundle branch block	0.0035735	▼-0.951
CADPS2	Cardiac dysrhythmias	0.0106472	▲0.291
	Cardiac arrest and ventricular fibrillation	0.0190841	▲1.024
PTPRD	Cardiac dysrhythmias	0.0230096	▲0.127
	Paroxysmal tachycardia unspecified	0.0365453	▲0.311
GNAQ	Atrioventricular AV block	0.0134063	▲0.962
	Bundle branch block	0.0376036	▲0.853
NRP1	Second degree AV block	0.001849	▲1.997
BMP2	Cardiac defibrillator in situ	0.0393772	▲2.703
CSRP3	Atrial fibrillation and flutter	0.0365442	▲0.341
COL18A1	Other heart block	0.041219	▲0.999
DPYSL3	Atrioventricular AV block	0.0045075	▲0.982
	Cardiac defibrillator in situ	0.0104813	▲2.143
	Paroxysmal tachycardia unspecified	0.0128303	▲0.788
CNN1	Atrioventricular AV block	0.0134966	▲0.74
ALCAM	Cardiac arrest and ventricular fibrillation	0.0201035	▲3.014
BCAM	Other cardiac conduction disorders	0.0363529	▲2.627
MPPED2	Other heart block	0.0135	▲2.389
NKX2-5	Atrioventricular AV block	0.002839	▲2.216
CRIP2	Paroxysmal tachycardia unspecified	0.0007576	▲1.216
GRAMD1B	Atrial fibrillation and flutter	0.0071572	▲0.837
SCN5A	Atrioventricular AV block	1.15e-11	▲1.823
	Bundle branch block	3.81e-05	▲0.471
	Cardiac dysrhythmias	0.000508	▲0.544
	Cardiac pacemakerdevice in situ	0.000528	▲0.636
	Cardiac pacemaker in situ	0.0006162	▲1.467
	Cardiac arrest and ventricular fibrillation	0.0288583	▲0.544
IRX2	Atrial fibrillation and flutter	0.0187592	▲0.543
	Cardiac dysrhythmias	0.0408672	▲0.368
IRX3	Bundle branch block	0.0184272	▲1.422
MYOM2	Bundle branch block	0.0103171	▼-0.348
TNS1	Premature beats	0.0351629	▲0.332
STARD13	Cardiac pacemakerdevice in situ	0.0035724	▲1.622
	Cardiac pacemaker in situ	0.0042558	▲1.697
	Cardiac arrest and ventricular fibrillation	0.040629	▲1.131
MCCC2	Cardiac arrest and ventricular fibrillation	0.0264449	▲1.639
	Paroxysmal tachycardia unspecified	0.0538996	▲0.769
NR4A3	Paroxysmal tachycardia unspecified	0.0130106	▲1.195
	Other cardiac conduction disorders	0.0375354	▲1.134
TGM2	Atrioventricular AV block	0.0001062	▲0.548
	Other heart block	0.0331894	▲1.933
KCNK3	Atrial fibrillation and flutter	0.0432269	▲0.941
SGCG	Cardiac arrest and ventricular fibrillation	0.0051234	▲1.907
	Cardiac dysrhythmias	0.0356	▲0.25
NFIA	Second degree AV block	0.0182113	▲1.549
	Other heart block	0.0488916	▲3.804
CDH13	Bundle branch block	0.0333848	▼-1.112
ANK1	Paroxysmal tachycardia unspecified	0.0030907	▲1.25
	Cardiac arrest and ventricular fibrillation	0.0352598	▲2.166
	Other cardiac conduction disorders	0.0395756	▼-1.141
ASB2	Bundle branch block	0.0285927	▲0.31
NTN1	Cardiac pacemakerdevice in situ	0.0230551	▲0.926
PIK3R1	Anomalous atrioventricular excitation	0.0171552	▲2.302
CAB39L	Other cardiac conduction disorders	0.012262	▲0.914
PLK2	Cardiac dysrhythmias	0.0195861	▲0.369
DPP6	Premature beats	1.59e-05	▲0.895
LMOD2	Atrial fibrillation and flutter	7.79e-06	▲0.951
	Cardiac dysrhythmias	0.0025386	▲0.211
	Paroxysmal tachycardia unspecified	0.0028415	▲0.823

### Sheet: Rare Terms
Rare variant disease categories	Phenotype codes
Atrial arrythmias/Pacemaker in situ	Atrial fibrillation and flutter
	Cardiac pacemaker device in situ
	Cardiac pacemaker in situ
AV nodal arrhythmias (block/preexcitation)	Anomalous atrioventricular excitation
	Atrioventricular AV block
	Second degree AV block
BB/other heart block	Bundle branch block
	Other heart block
Cardiac arrest and VF/Cardiac defib in situ	Cardiac arrest and ventricular fibrillation
	Cardiac defibrillator in situ
Paroxysmal tachy unspecified/Premature beats/Cardiac dysrhythmias	Paroxysmal tachycardia unspecified
	Premature beats
	Cardiac dysrhythmias
Other cardiac conduction disorders	Other cardiac conduction disorders
